# Systematic Errors in DC Offset Measurement and Mitigation at Neurostimulation Electrodes: Causes, Implications and Solutions

**DOI:** 10.64898/2025.12.08.691908

**Authors:** Aaron K Gholston, Ricardo A Sanchez, Ty B Bigger, Spencer R Averbeck, Loren Rieth, Kip A Ludwig, James K Trevathan

## Abstract

**Objective:** Neuromodulation therapies are becoming increasingly common as a therapeutic strategy to treat neurological disorders and deficits. Despite their widespread use, the frameworks used to evaluate device longevity and electrochemical safety are limited, producing variable results for platinum (Pt) electrodes across studies. In addition, next-generation neuromodulation electrodes like thin-film microelectrode arrays (TFMEAs) are more prone to failure by virtue of their smaller size, higher edge to bulk ratios, and greater sensitivity to electrochemical dissolution processes. Two potential contributors to the variability in reported electrochemical safety limits and device performance are particularly sensitive to scaling electrodes to smaller geometries, namely: 1) insufficient measurement device input impedance and 2) unmitigated stimulator leakage currents.

**Approach:** To explore these effects, we first characterize the impact of electrode size (1.27 × 10^-4^ to 7.85 × 10^-3^ cm^2^) on apparent open circuit potential (V_aOCP_) and interpulse potential (V_IPP_) measurements at Pt electrodes across measurement instrumentation configurations. Next, we evaluated the effectiveness of commonly used DC mitigation strategies, including stimulation with capacitive coupling (CC), and with capacitive coupling combined with cathode/anode shorting after each pulse (CC+ES), as a function of electrode size.

**Main Results:** Without proper DC mitigation, insufficient measurement input impedance leads to an underestimation of DC offsets (ΔV_IPP_) and, consequently, a misrepresentation of the charge injection limit (Q_inj_) for Pt electrodes. In contrast, when DC offsets are properly mitigated and the input impedance of the measurement device is sufficient, the experimentally derived charge injection limits for Pt electrodes are larger than what has been reported historically.

**Significance:** By identifying the instrumentation-related confounds biasing measurements of electrochemical safety limits, this work provides a more consistent basis for the assessment of Q_inj_ for safety, as well as a framework for identifying and mitigating DC offset as a potential source of variability in electrophysiological findings across studies using TFMEAs.
