## Supplementary Table 5 for "Systematic Errors in DC Offset Measurement and Mitigation at Neurostimulation Electrodes: Causes, Implications and Solutions"

### Sheet: Supplementary Table 5
Article Title	Supplementary Reference	Publication Year	Recording Instrument	Recording Impedance	Stimulator	DC Mitiagation Strategy	Charge injection limit (uC/cm^2)	Material	Electrode GSA (cm^2)	Electrode Configuration
Charge Injection Limits of Activated Iridium Oxide Electrodes with 0.2 ms pulses in Bicarbonate Buffered Saline	1	1988	Digital Oscilloscope (NR)	NR	NR	Electrode Shorting	2000-4000	AIROF	3.7E-4 - 4.5E-4	3-Electrode (SCE)
Comparison of Electrical Transients and Corrosion Responses of Pulsed MP35N and 316LVM Electrodes	2	1994	Oscilloscope (Model 2232, Tektronix)	10 MOhm	Frederick Haer 6i	Capacitor Coupled Discharge	40 / 20	316LVM (Stainless steel) / MP35N (Nickel-Cobalt Alloy)	0.000226	3-Electrode (SCE)
Electrochemical Characterization of Titanium Nitride Microelectrode Arrays for Charge-Injection Applications	3	2003	Oscilloscope (NR)	NR	Arbitrary Waveform Generator (NR)	NR	2000 - 3500	TiN	4.05e-05	3-Electrode (Ag|AgCl)
"Safe" Charge-Injection Waveforms for Iridium Oxide (AIROF) microelectrodes	4	2004	Oscilloscope (NR)	NR	Custom	Interpulse Biasing	1860	AIROF	1E-5 - 2E-5	3-Electrode (Ag|AgCl)
In Vitro Comparison of the Charge Injection Limits of Activated Iridium Oxide (AIROF) and Platinum-Iridium Microelectrodes	5	2005	Oscilloscope (NR)	NR	Custom (Sigenics)	Interpulse Biasing	220 - 300 / 2100 - 3900	Pt-Ir / AIROF	8.77E-6 / 1.105E-5	3-Electrode (Ag|AgCl)
Neural Stimulation with a Carbon Nanotube Microelectrode Array	6	2006	Oscilloscope (NR)	NR	NR	NR	1000 - 1600 / 100 - 300 / 2000-3000	CNT / Bare Pt / IrOx	5.7e-05	3-Electrode (Ag|AgCl)
Poly (3,4 - Ethylenedioxythiophene) for Chronic Neural Stimulation	7	2007	Oscilloscope (TDS 3014B, Tektronix)	NR	STG2008	NR	2300	PEDOT	0.000314	3-Electrode (Ag|AgCl)
Electrochemical Characterization of Implantable High Aspect Ratio Nanoparticle Platinum Electrodes for Neural Stimulations	8	2007	Oscilloscope (TDS 3014B, Tektronix)	NR	NR (Multi-Channel Systems)	NR	200	Molded Pt	1.96E-5 - 1.77E-4	3-Electrode (Ag|AgCl)
Neural electrode degradation from continuous electrical stimulation: Comparison of sputtered and activated iridium oxide	9	2010	Oscilloscope (NR, Tektronix)	NR	STG2008 (Multi Channel Systems)	NR	1000 - 1900 / 500 - 900	SIROF / AIROF	5e-05	3-Electrode (Ag|AgCl)
A transverse intrafasicular multichannel electrode (TIME) to interface with the peripheral nerve	10	2010	Oscilloscope (54622D, Agilent Technologies)	NR	Remote Controlled Stimulator	NR	61 - 80 / 201 - 231	Pt / Pt-black	2.83e-05	3-Electrode (Ag|AgCl)
In vitro comparison of sputtered iridium oxide and platinum-coated neural implantable microelectrode arrays	11	2010	Oscilloscope (NR)	NR	STG 2008 (Multi-Channel Systems)	NR	2000 / 300	SIROF / Pt	2e-05	3-Electrode (Ag|AgCl)
Low -cost flexible printed circuit technology based microelectrode array for extracellular stimulation of the invertebrate locomotory system	12	2010	Oscilloscope (NR)	NR	Custom	NR	150 - 510 / 10000 - 14200	Au / PEDOT:PSS	1.00E-4 - 1.13E-4	NR
In Vitro and In Vivo Evaluation of PEDOT Microelectrodes for Neural Stimulation and Recording	13	2011	Oscilloscope (NR)	NR	Autolab (PGSTAT12) or AM Systems (NR)	NR	190 / 130 / 2920	IrOx / Pt-Ir / PEDOT	4.5e-05	3-Electrode (Pt)
Highly stable carbon nanotube doped poly(3,4-elthylenedioxythiophene)	14	2011	Oscilloscope (TDS 3014B, Tektronix)	NR	STG2008	NR	2500	PEDOT	0.000314	3-Electrode (Ag|AgCl)
In Vivo Electrochemical Characterization of a Tissue-Electrode Interface During Metamorphic Growth	15	2011	Oscilloscope (NR)	NR	STG 2008 (Multi-Channel Systems)	NR	3500 - 5100	PEDOT:PSS	8.25e-05	3-Electrode (Pt Ref)
Morphology and Electrochemical Properties of Activated and Sputtered Iridium Oxide Films for Functional Electrostimulation	16	2012	Oscilloscope (NR)	NR	STG 2008 (Multi-Channel Systems)	NR	2000 / 1000	SIROF / AIROF	3.5E-6 - 180E-6	3-Electrode (Ag|AgCl)
Performance of conducting polymer electrodes for stimulating neuroprosthetics	17	2013	Oscilloscope (NR)	NR	Custom (GSBmE UNSW)	Electrode Shorting	40 - 140 / 1000 - 4000	Pt / PEDOT	0.0011	3-Electrode (Ag|AgCl)
Integrated electrode and high density feedthrough system for chip-scale implantable devices	18	2013	Oscilloscope (TDS 2004B, Tektronix)	NR	Custom Constant Current Device	Interpulse shorting	200 - 240 / 100 - 140	Ceramic - Pt / PDMS - Pt	0.000314	3-Electrode (Ag|AgCl)
Poly(3,4-ethylenedioxythiophene)/multiwall carbon nanotube composite coatings for improving the stability of microelectrodes in neural prostheses applications	19	2013	Oscilloscope (TPS202, Tektronix)	NR	Programmable Neural Stimulator (Greentek)	NR	150 / 3700 / 1200 / 6200	Pt / PEDOT:PSS / PEDOT-MCWCNT (P)/ PEDOT-MCWCNT (G)	7.85E-5 / 1.04E-4 / 3.62E-4 / 7.85E-5	3-Electrode (SCE)
Biotic and abiotic molecule dopants determining the electrochemical performannce, stability and fibroblast behavior of conducting polymer for tissue interface	20	2014	Oscilloscope (TDS 2000, Tektronix)	NR	Master 8 A.M.P.I *	NR	160 / 1070 / 670 / 2400 / 3070 / 5600 / 5070	Au / PEDOT-CS / PEDOT-HA / PEDOT-DBS / PEDOT-DS / PEDOT-PSS / PEDOT-pTS	0.000314	3-Electrode (SCE)
Flexible Intramuscular Micro Tube Electrode Combining Electrical and Chemical Interface	21	2014	Oscilloscope (TDS 2000, Tektronix)	NR	Master 8 A.M.P.I*	NR	130 / 5020	Pt / PEDOT:PSS	7.85e-05	3-Electrode (SCE)
Graphene oxide doped conducting polymer nanocomposite film for electrode-tissue interface	22	2014	Oscilloscope (TDS 2000, Tektronix)	NR	Master 8 A.M.P.I *	NR	4710 / 160	PEDOT-GO / Au	0.0003	3-Electrode (SCE)
Laser patterning of platinum electrodes for safe neurostimulation	23	2014	Oscilloscope (NR, Tektronix)	NR	Custom	NR	130 - 364 / 58 - 98	SLIP Pt / Smooth Pt	0.0011	3-Electrode (Ag|AgCl)
The development, characterization and cellular response of a novel electroactive nanostructured composite for electrical stimulation of neural cells	24	2014	Oscilloscope (NR)	NR	STG2002 (Multichannel Systems)	NR	2300	CNT - PEDOT	NR	3-Electrode (Ag|AgCl)
Neural Stimulation and Recording with Bidirectional, Soft Carbon Nanotube Fiber Microelectrodes	25	2015	Oscilloscope (NR)	NR	AM Systems		150 / 6520	CNT / Pt-Ir	1.70E-04 / 1.45E-5	3-Electrode (Ag|AgCl)
Investigating the Interfacial Properties of Electrochemically Roughedned Platinum Electrodes for Neural Stimulation	26	2015	Oscilloscope (TPS 3034C, Tektronix)	NR	Custom	Capacitive Coupling w/ Electrode Shorting	50 - 1000	Pt	0.00196	3-Electrode (Ag|AgCl)
Self-Closed Parylene Cuff Electrode for Peripheral Nerve Recording	27	2015	Oscilloscope (NR)	NR	Master 8 A.M.P.I *	NR	1910	EIROF	7.85e-05	3-Electrode (Ag|AgCl)
A novel method for the fabrication of a high-density carbon nanotube microelectrode array	28	2015	Oscilloscope (NR)	NR	Custom (Integrated Microchip)	NR	500	CNT	0.0001	2-Electrode (Pt Sheet)
Sputtered iridium oide modified flexible parylene microelectrodes aray for electrical recording and stimulation of muscles	29	2016	Oscilloscope (NR)	NR	Master 8 A.M.P.I *	NR	3540	SIROF	0.000113	3-Electrode (Ag/AgCl)
Fluoropolymer-Based Flexible Neural Prosthetic Electrodes for Reliable Neural Interfacing	30	2017	NR	NR	Custom	NR	1200	Au - IrOx	7.85e-05	3-Electrode (Ag|AgCl)
Non-clinical and Pre-Clinical Testing to Demonstrate Safety of the Barostim Neo Electrode for Activation of Carotid Baroreceptors in Chronic Human Implants	31	2017	Oscilloscope (NR)	NR	CVRx IPG	Electrode Shorting	600	SIROF coated Pt-Ir	0.00785	2-Electrode (Pt Coil)
In vitro biocompatibility and electrical stability of thick-film platinum/gold alloy electrodes printed on alumina	32	2017	Oscilloscope (NR)	NR	Custom	NR	373	Pt-Au	0.000176	3-Electrode (Ag|AgCl)
A Measurement Setup and Automated Calculation Method to Determine the Charge Injection Capacity of Implantable Microelectrodes	33	2018	Oscilloscope (TDS 5052, Tektronix)	NR	EasyStim (Custom)	NR	295.9 / 26.06 - 81.63	Microporous / Sputtered Pt	1.3E-3 - 1.963E-3	3-Electrode (NR)
Electrodeposited Iridium Oxide on Carbon Fiber Ultramicroelectrodes for Neural Recording and Stimulation	34	2018	Oscilloscope	NR	Custom (Sigenics)	Interpulse Biasing	1000 - 18000	EIROF	3.85e-06	3-Electrode (Ag|AgCl)
Transparent arrays of bilayer-nanomesh microelectrodes for simultaneous electrophysiology and two-photon imaging in the brain	35	2018	Intan Stimulation/Recording System (Itan Technologies)	1 MOhm	Intan Stimulation/Recording System (Itan Technologies)	Interpulse Bias	200 - 800	Au-PEDOT:PSS	3.14e-06	3-Electrode (Ag|AgCl)
Thin Film Multi-Electrode Softening Cuffs for Selective Neuromodulation	36	2018	Oscilloscope (NR, Tektronix)	NR	Sigenics	Interpulse Biasing	500	TiN	1.35E-4 - 13.95E-4	3-Electrode (Ag|AgCl)
Chronic softening spinal cord stimulation arrays	37	2018	Oscilloscope (TPS 2014B, Tektronix)	NR	Sigenics	Interpulse Biasing (0V)	120 - 190	TiN	0.00196	3-Electrode (Ag|AgCl)
Flexible, multichannel cuff electrode for selective electrical stimulation of the mouse trigeminal nerve	38	2019	Oscilloscope (Analog Discovery, Digilent)	NR	TDT IZ2H	NR	73.13	Pt	0.00025	3-Electrode (Ag|AgCl)
Corrosion Study of Implanted TiN Electrodes Using Excessive Electrical Stimulation in Minipigs	39	2019	Oscilloscope (NR)	NR	DS5 (Digitimer)	Electrode Shorting	8.2 / 53	TiN	0.06	3-Electrode (Ag|AgCl)
Fabrication and characterization of polyimide-based, 'smooth' titanium nitride microelectrode arrays for neural stimulation and recording	40	2019	Oscilloscope (NR)	NR	Custom	Interpulse Bias (0V)	154 / 8.5	TiN	6.4E-5 / 1.6E-3	3-Electrode (Ag|AgCl)
An Injectable Neural Stimulation Electrode Made from an In-Body Curing Polymer/Metal Composite	41	2019	Oscilloscope (TPBS1154, Tektronix)	NR	Keithley 6221	NR	50 – 150	Pt-Ir	0.0197	3-Electrode (Ag|AgCl)
Electrochemical and biological performance of chronically stimulated conductive hydrogel electrodes	42	2020	Oscilloscope (NR, Tektronix)	NR	Custom (Senn 2015)	Capacitive Coupling and Electrode Shorting	3000 - 4500	Conductive Hydrogel	2.9E-3 / 3.5E-3	3-Electrode (Ag|AgCl)
Full activation pattern mapping by simulaneous deep brain stimulation and fMRI with graphene fiber electrodes	43	2020	Oscilloscope (NR)	NR	Model 2100 (AM Systems)	NR	150 / 50 / 10100	Pt-Ir / CF / GF	4.42e-05	3-Electrode (Ag|AgCl)
Soft peripheral nerve interface made from carbon nanotubes embedded in silicone	44	2020	Oscilloscope (InfiniVision DSOX2024A, Keysight)	NR	Custom	NR	81	CNT-PDMS	0.0016	2-Electrode (Pt)
Nano-Pt - A Nanostructured Electrode Coating for Neural Recording and Microstimulation	45	2020	Oscilloscope (NR)	NR	NR (Multi-Channel Systems)	NR	3000	Nano-Pt	9.62e-06	3-Electrode (Ag|AgCl)
Maximizing Charge Injection Limits of Iridium Oxide Electrodes with a Programmable Anodic Bias Circuit	46	2021	Oscilloscope (NR)	NR	Custom (STM32F767VI)	Interpulse Biasing	1040	IrOx	2e-05	2-Electrode (Pt)
Improving Deep Brain Stimulation Electrode Performance in vovo Through Use of Conductive Hydrogel Coatings	47	2021	Oscilloscope (NR)	NR	NR	NR	50 / 400	Pt / CH	0.011	3-Electrode (Ag|AgCl)
Honeycomb-Type retinal device using chemically derived iridium oxide biointerfaces	48	2021	Oscilloscope (NR)	NR	Custom CMOS microchip	Interpulse Bias (0.3V)	1250 / 680 / 70	CBD IrOx / SD IrOx / Pt	0.00196	3-Electrode (Ag|AgCl)
Electronics with shape actuation for minimally invasive spinal cord stimulation	49	2021	Oscilloscope (DSOX1204G, Keysight)	NR	Intan RHS (Intan Technologies)	NR	16 - 26	Au	0.06	3-Electrode (Ag|AgCl)
Stretchable, Fully Polymeric Electrode Arrays for Peripheral Nerve Stimulation	50	2021	Oscilloscope (TBS 2000, Tektronix)	NR	STG-4002 (Multichannel Systems)	NR	23 - 100/ 10 - 42 / 10.65 - 14.2	CE (T1 = 176um) / CE (T2 = 98um ) / Pt-Ir	0.032	3-Electrode (Ag|AgCl)
Carbon-Based Fiber Materials as Implantable Depth Neural Electrodes	51	2021	Oscilloscope (DSO5202P, Hantek)	NR	Model 2100 (AM Systems)	NR	9430 / 9960 / 3740 / 120 / 150	aCNTF / GF / fCNTF / CF / Pt	7.07e-06	3-Electrode (Ag|AgCl)
Stability of Thin Film Neuromodulation Electrodes under Accelerated Aging Conditions	52	2022	Oscilloscope (DSOX1204G, Keysight)	NR	Intan RHS (Intan Technologies)	NR	300 / 4200	Au / PEDOT:PSS	0.00032	2-Electrode (Pt probe)
A Neural Sensor with a Nanocomposite Interface for the Study of Spike Characteristics of Hippocampal Neurons under Learning Training	53	2022	Oscilloscope (TPS2024, Tektronix)	NR	Electrical Stimulator (Multichannel Systems)	NR	190 / 1930 / 3110	Pt / CNT-PEDOT:PSS / cGO-PEDOT:PSS	7.07e-06	3-Electrode (Ag|AgCl)
Flexible IrOx neural electrode for mouse vagus nerve stimulation	54	2023	NI-9221	1 MOhm	STG4008	NR	2200	IrOx	0.00127	3-Electrode (Ag|AgCl)
A Pilot In Vivo Study of Flexible Fully Polymeric Nerve Cuff Electrodes	55	2023	Oscilloscope (TBS 2000, Tektronix)	NR	STG-4002 (Multichannel Systems)	NR	300 - 820 / 100 - 160	CE / Pt-Ir	0.0156	3-Electrode (Ag|AgCl)
4D-Printed Soft and Stretchable Self-Folding Cuff Electrodes for Small-Nerve Interfacing	56	2023	Oscilloscope (InfiniVision DSOX2024A, Keysight)	NR	RHS 2116 (Intan Technologies)	NR	121	Au	0.00085	3-Electrode (Ag|AgCl)
Neural Stimulation Hardware for the Selective Intrafascicular Modulation of the Vagus Nerve	57	2023	Oscilloscope (DS1102E, Rigol)	NR	Custom	Passive	1972	SIROF	5e-05	3-Electrode (Ag|AgCl)
Laser-Microfabricated Polymer Multielectrodes for Intraspinal Microstimulation	58	2023	MET16 (Sigenics)	NR	MET16 (Sigenics)	NR	60 - 140	Pt-Ir	4.6E-5 / 1.45E-4	3-Electrode (Ag|AgCl)
Analyzing Voltage Transients Under Different Stimulation Configurations and Rates in Rat Cortex	59	2024	Oscilloscope (TPS 2014b, Tektronix)	NR	Plexon Plexstim	WE & CE Shorted to ground	50 - 150	SIROF	5e-05	Both (2E vs Pt-Ir, 3E vs Ag|AgCl)
Neural Electrode Based on 3D Microscale/Nanoscale Porous Graphene Structures for Neural Stimulation	60	2024	Oscilloscope (MSO 2002B, Tektronix)	NR	Model 2100 Isolated Pulse Stimulator	NR	10320	fPI-3DPG	0.0009	3-Electrode (Ag|AgCl)
A soft, scalable and adaptable multi-contact cuff electrode for targeted peripheral nerve modulation	61	2024	Oscilloscope (MDO 3014, Tektronix)	NR	Isolated Pulse Stimulator (Model 2100, AM Systems)	NR	60	Pt-PDMS	NR	2-Electrode (Pt)
Flexible circumferential bioelectronics to enable 360-degree recording and stimulation of the spinal cord	62	2024	Oscilloscope (DSOX1204G, Keysight)	NR	Intan RHS (Intan Technologies)	NR	520 - 620	PEDOT:PSS coated Au	0.0001	3-Electrode (Pt probe)
Investigating Communication Dynamics in Neuronal Network using 3D Gold Microelectrode Arrays	63	2024	Oscilloscope (TPS 2024, Tektronix)	NR	Stimulator (Muli Channel Systems)	NR	270 / 850 / 3540 / 4960	Pt / Au / PEDOT:PSS / Au+PEDOT:PSS	7.07e-06	3-Electrode (Ag|AgCl)
Laser-Assisted Structuring of Graphene Films with Biocompatible Liquid Crystal Polymer for Skin/Brain-Interfaced Electrodes	64	2024	Oscilloscope (DPO4034, Tektronix)	NR	STG4008 (Multi Channel Systems)	NR	170 / 1400	LIG (non-activated) / LIG (activated)	0.00196	3-Electrode (Ag|AgCl)
Stability of sputtered iridium oxide nerual microelectrodes under kilohertz frequency pulsed stimulation	65	2024	Oscilloscope (TBS 1064, Tektronix)	1 MOhm	PlexStim (Plexon)	Electrode Shorting	250 - 1000	SIROF	0.0001	3-Electrode (Ag|AgCl)
Laser Welding of Micro-Wire Stent Electrode as a Minimally Invasive Endovascular Neural Interface	66	2025	Oscilloscope (NR)	NR	NR	NR	161.7	Pt - W	0.000707	3-Electrode (Ag|AgCl)
Flexible Microelectrode Arrays with Enhanced Electrochemical Properties Using Platinum Ditelluride	67	2025	Oscilloscope (NR)	NR	Grapevine Neural Interface Processor (Ripple Neuro)	NR	27 / 58	Pt / PtTe₂	4.86E-6 / 4.82E-6	3-Electrode (Ag|AgCl)
Soft neural interface with color adjusted PDMS encapsulation layer for spinal cord stimulation	68	2025	Oscilloscope (NR)	NR	Isolated Pulse Stimulator (Model 2100, AM Systems)	NR	33 / 51	Ti	7.85E-3 / 7.07E-2	3-Electrode (Ag|AgCl)
A Body-Temperature-Triggered In Situ Softening Peripheral Nerve electrode for Chronic Robust Neuromodulation	69	2025	Oscilloscope (NR)	NR	Model 4100 (AM Systems)	NR	3290 / 90 / 80 / 360	BIS-PNE/ Pt / Au / AuNT	0.0006	3-Electrode (Ag|AgCl)
High-resolution prosthetic hearing with a soft auditory brainstem implant in macaques	70	2025	Oscilloscope (MDO 3014, Tektronix)	NR	ISP2100 (AM Systems)	NR	1524	Pt	7.85e-05	3-Electrode (Ag|AgCl)
Electropolymerised PEDOT:Polydopamine enables high-performance bioelectrode coatings	71	2025	Oscilloscope (DSOX1204G)	NR	Custom	NR	>100 / 14	PEDOT:PDA / Au	0.0314	3-Electrode (Ag|AgCl)
Optimization of sputtered iridium oxide microelectrodes for long-term intracortical stimulation	72	2025	Oscilloscope (PicoScope 2000, Pico Technology)	10 MOhm	Custom	Electrode Shorting	700 - 2300	SIROF	3.2e-05	2-Electrode (Pt-Ir)
From In-Silico Optimized Microfabrication to Experimental Validation: Engineering a Tridimensional Epi-Intraneural Interface	73	2025	Oscilloscope (MDO34, Tektronix) with INA118 Instrumentation Amplifier	10 GOhms	Custom	Manual Null Bias (0V vs AgCl)	160 / 640	Au / TiN	1.7e-05	3-Electrode (Ag|AgCl)
Electrochemical Characterization and chronic stability of Utah electrode arrays for intracortical microstimulation	74	2026	Oscilloscope (TBS1164, Tektronix)	NR	PlexStim (Plexon)	Electrode Shorting	2000 - 4000	SIROF	5e-05	2-Electrode (Pt-Ir)
PEDOT:PSS conducting eutectogel for enhanced electrical recording and stimulation in implantable neural interfaces	75	2026	Oscilloscope (2208 Pico-Scope, Pico Technology)	NR	ME2100 (Multi-Channel Systems)	NR	500 - 1460 / 190 - 600	PEDOT:PSS - DES / PEDOT:PSS	5.00E-6 - 7.85E-5	2-Electrode (Ag|AgCl pellet)
Unidirectional dynamic stiffness modulation enables easily insertable and conformally attachable spinal biolelectronic device	76	2026	Oscilloscope (DPO 3032, Tektronix)	NR	Custom	NR	64.51	EGaln	0.000531	3-Electrode (SCE)
Electrochemical Micromachining of PEDOT/SDS@Au Hybrids for multifunctional Bioelectronic Interfaces	77	2026	Oscilloscope (TPS 2012B, Tektronix)	NR	PENS0410 (Greentek)	NR	5030 / 80 / 1250 / 2870	PEDOT-SDS+AuNC / Pt / AuNC / PEDOT-SDS	0.000314	3-Electrode (Ag|AgCl)
Note: Slashes are used to denote the characterization of multiple unique materials, and sizes along with their corresponding Qinjs. Dashes are used to denote Qinj ranges, electrode surface area ranges or material alloys depending on the column in which they are presented.
*The Master 8 A.M.P.I Stimulator is not a current source. However, the manufacturer does sell an optically isolated linear stimulus isolator which we are assuming was used for these studies although it is not explicitly reported.
Acronyms	Definitions
aCNTF	Array Carbon Nanotube Fiber
AIROF	Activated Iridium Oxide Film
Au	Gold
AuNC	Gold Nanocrystal
AuNT	Gold Nanotube
BIS-PNE	Body temperature-triggered in situ softening peripheral nerve electrode
CBD	Chemical Bath Deposition
CE	Conductive Elastomer
CF	Carbon Fiber
cGO	Carboxylated Graphene
CH	Conductive Hydrogel
CNT	Carbon Nanotube
DES	Deep Eutectic Solvents
EGaln	Gallium-Indium Eutectic
EIROF	Electrodeposited Iridium Oxide Film
fCNTF	Floating Catalyst Carbon Nanotube Fiber
fPI-3DPG	Fluuorinated Polyimide Precursor Derived 3D Porous Graphene
GF	Graphene Fiber
GO	Graphene Oxide
IrOx	Iridium Oxide
LIG	Laser Induced Graphene
NR	Not Reported
PDA	Polydopamine
PDMS	Poly(dimethyl-siloxane)
PEDOT	Poly(3,4-elthylenedioxythiophene)
PEDOT-CS	Poly(3,4-elthylenedioxythiophene) Chondroitin Sulfate A
PEDOT-DBS	Poly(3,4-elthylenedioxythiophene) Dodecyl Benzene Sulphonic Acid
PEDOT-DS	Poly(3,4-elthylenedioxythiophene) Dextran Sulfate
PEDOT-HA	Poly(3,4-elthylenedioxythiophene) Hyaluronic Acid
PEDOT-MCWCNT (G)	Poly(3,4-elthylenedioxythiophene) Multiwall Carbon Nanotube (Galvanostatic Deposition)
PEDOT-MCWCNT (P)	Poly(3,4-elthylenedioxythiophene) Multiwall Carbon Nanotube (Potentiostatic Deposition)
PEDOT-PSS	Poly(3,4-elthylenedioxythiophene)/Poly(sodium 4-styrenesulfunate)
PEDOT-pTS	Poly(3,4-elthylenedioxythiophene) Para-Toluene Sulphonic Acid
Pt	Platinum
Pt-Ir	Platinum Iridium
PtTe₂	Platinum Ditelluride
Pt-W	Platinum Tungsten
SD	Sputter-Derived
SDS	Sodium Dodecyl Sulphate
SIROF	Sputtered Iridium Oxide Film
SLIP	Structured Laser Interference Patterning
T1	Thickness 1
T2	Thickness 2
TiN	Titanium Nitride
VACNT	Vertically Aligned Carbon Nanotube
